# Sexual dimorphism and the multi-omic response to exercise training in rat subcutaneous white adipose tissue

**DOI:** 10.1101/2023.02.03.527012

**Authors:** Gina M. Many, James A. Sanford, Tyler J. Sagendorf, Zhenxin Hou, Pasquale Nigro, Katie Whytock, David Amar, Tiziana Caputo, Nicole R. Gay, David A. Gaul, Michael Hirshman, David Jimenez-Morales, Malene E. Lindholm, Michael J. Muehlbauer, Maria Vamvini, Bryan Bergman, Facundo M. Fernández, Laurie J. Goodyear, Eric A. Ortlund, Lauren M. Sparks, Ashley Xia, Joshua N. Adkins, Sue C. Bodine, Christopher B. Newgard, Simon Schenk, The MoTrPAC Study Group

**Author notes:** Contributed equally (Gina M. Many, James A. Sanford, Tyler J. Sagendorf).

## Abstract

Subcutaneous white adipose tissue (scWAT) is a dynamic storage and secretory organ that regulates systemic homeostasis, yet the impact of endurance exercise training and sex on its molecular landscape has not been fully established. Utilizing an integrative multi-omics approach with data generated by the Molecular Transducers of Physical Activity Consortium (MoTrPAC), we identified profound sexual dimorphism in the dynamic response of rat scWAT to endurance exercise training. Despite similar cardiorespiratory improvements, only male rats reduced whole-body adiposity, scWAT adipocyte size, and total scWAT triglyceride abundance with training. Multi-omic analyses of adipose tissue integrated with phenotypic measures identified sex-specific training responses including enrichment of mTOR signaling in females, while males displayed enhanced mitochondrial ribosome biogenesis and oxidative metabolism. Overall, this study reinforces our understanding that sex impacts scWAT biology and provides a rich resource to interrogate responses of scWAT to endurance training.
