## Supplementary material for "Sexual dimorphism and the multi-omic response to exercise training in rat subcutaneous white adipose tissue": MoTrPAC Study Group Listing

### Sheet: AuthorData
Author Type	First Name	Last Name	Institute/Affiliation	Email	ORC ID
MoTrPac Study Group	Joshua N.	Adkins	Pacific Northwest National Laboratory	joshua.adkins@pnnl.gov	0000-0003-0399-0700
MoTrPac Study Group	Jose Juan	Almagro Armenteros	Department of Genetics, Stanford University, Stanford, CA	jjaa@stanford.edu	0000-0003-0111-1362
MoTrPac Study Group	David	Amar	Center for Inherited Cardiovascular Disease, School of Medicine, Stanford University, Stanford, CA, USA	davidama@stanford.edu	0000-0002-9719-0837
MoTrPac Study Group	Mary Anne S.	Amper	Icahn School of Medicine at Mount Sinai	maryanne.amper@mssm.edu	0000-0001-5547-1933
MoTrPac Study Group	Euan	Ashley	Stanford University	euan@stanford.edu
MoTrPac Study Group	Aneesh Kumar	Asokan	The Mayo Clinic, Rochester	Asokan.AneeshKumar@mayo.edu
MoTrPac Study Group	Julian	Avila-Pacheco	Broad Sub - Broad (Clish Lab)	jravilap@broadinstitute.org	0000-0001-9388-3946
MoTrPac Study Group	Dam	Bae	University of Iowa	dambae029@gmail.com
MoTrPac Study Group	Marcas M	Bamman	The University of Alabama at Birmingham	mbamman@uab.edu	0000-0002-5017-5453
MoTrPac Study Group	Nasim	Bararpour	Department of Genetics, Stanford University, Stanford, CA	nbararpo@stanford.edu	0000-0001-6244-8781
MoTrPac Study Group	Jerry	Barnes	Wake Forest University School of Medicine	jebarnes@wakehealth.edu
MoTrPac Study Group	Sue C.	Bodine	Aging and Metabolism Research Program Oklahoma Medical Research Foundation	Sue-Bodine@omrf.org	0000-0002-5742-9145
MoTrPac Study Group	Thomas W.	Buford	The University of Alabama at Birmingham	twbuford@uabmc.edu	0000-0002-9541-4358
MoTrPac Study Group	Charles F.	Burant	University of Michigan	burantc@umich.edu
MoTrPac Study Group	Tiziana	Caputo	Section of Integrative Physiology and Metabolism, Joslin Diabetes Center, Harvard Medical School, Boston, MA	Tiziana.Caputo@joslin.harvard.edu
MoTrPac Study Group	Nicholas P.	Carbone	Section on Integrative Physiology and Metabolism, Joslin Diabetes Center, Harvard Medical School	nicholas.carbone@joslin.harvard.edu
MoTrPac Study Group	Steven	Carr	Broad Institute	scarr@broadinstitute.org
MoTrPac Study Group	Toby L.	Chambers	Ball State University	tlchambers2@bsu.edu
MoTrPac Study Group	Clarisa	Chavez	Department of Genetics, Stanford University, Stanford, CA	chavezc@stanford.edu	0000-0001-8341-0408
MoTrPac Study Group	Roxanne	Chiu	Stanford University	roxanne.b.chiu@gmail.com
MoTrPac Study Group	Clary B.	Clish	Broad Institute	clary@broadinstitute.org
MoTrPac Study Group	Gary R.	Cutter	The University of Alabama at Birmingham, School of Public Health	cutterg@uab.edu	0000-0002-8455-980X
MoTrPac Study Group	Surendra	Dasari	The Mayo Clinic	Dasari.Surendra@mayo.edu
MoTrPac Study Group	Courtney	Dennis	Broad Sub - Broad (Clish Lab)	cdennis@broadinstitute.org
MoTrPac Study Group	Charles R.	Evans	University of Michigan, Department of Internal Medicine	chevans@umich.edu	0000-0001-6698-5330
MoTrPac Study Group	Facundo M.	Fernández	Georgia Institute of Technology	facundo.fernandez@chemistry.gatech.edu	0000-0002-0302-2534
MoTrPac Study Group	Nicole	Gagne	Larner College of Medicine at the University of Vermont	Nicole.Gagne@med.uvm.edu
MoTrPac Study Group	David A.	Gaul	Georgia Institute of Technology	david.gaul@chemistry.gatech.edu	0000-0002-9308-1895
MoTrPac Study Group	Nicole R.	Gay	Department of Genetics, Stanford University, Stanford, CA	nicolerg@stanford.edu	0000-0001-9138-9354
MoTrPac Study Group	Yongchao	Ge	Icahn School of Medicine at Mount Sinai	yongchao.ge@mssm.edu	0000-0001-6448-5703
MoTrPac Study Group	Bret H.	Goodpaster	AdventHealth Translational Research Institute	Bret.Goodpaster@adventhealth.com	0000-0003-1275-5147
MoTrPac Study Group	Laurie J.	Goodyear	Joslin Diabetes Center Harvard Medical School	Laurie.Goodyear@joslin.harvard.edu	0000-0002-6299-2928
MoTrPac Study Group	Marina A.	Gritsenko	Pacific Northwest National Lab	Marina.Gritsenko@pnnl.gov	0000-0001-9992-9829
MoTrPac Study Group	Joshua R.	Hansen	Pacific Northwest National Lab	Joshua.hansen@pnnl.gov	0000-0001-9237-2773
MoTrPac Study Group	Krista M.	Hennig	Stanford University	kristahennig@gmail.com
MoTrPac Study Group	Michael F.	Hirshman	Section on Integrative Physiology and Metabolism, Joslin Diabetes Center, Boston, MA.	michael.hirshman@joslin.harvard.edu	0000-0001-8728-6379
MoTrPac Study Group	Zhenxin	Hou	Emory University	zhenxin.hou@emory.edu	0000-0002-1301-0799
MoTrPac Study Group	Kim M.	Huffman	Duke University	kim.huffman@duke.edu	0000-0003-4708-4734
MoTrPac Study Group	Chia-Jui	Hung	Stanford University	chiajui@stanford.edu	0000-0002-4024-0493
MoTrPac Study Group	Chelsea	Hutchinson-Bunch	Pacific Northwest National Laboratory	chelsea.hutchinson@pnnl.gov	0000-0002-4184-3085
MoTrPac Study Group	Olga	Ilkayeva	Duke Molecular Physiology Institute, Department of Medicine, Division of Endocrinology, Metabolism and Nutrition, Duke University School of Medicine	olga.ilkayeva@duke.edu	0000-0002-9779-0883
MoTrPac Study Group	Anna A.	Ivanova	Emory University	anna.aivanova@yahoo.com	0000-0002-6221-6240
MoTrPac Study Group	Pierre M.	Jean Beltran	Broad Institute of MIT and Harvard	pjeanbel@broadinstitute.org	0000-0001-5106-0092
MoTrPac Study Group	David	Jimenez-Morales	Division of Cardiovascular Medicine, School of Medicine, Stanford University, Stanford, CA, USA	david.jimenez-morales@stanford.edu	0000-0003-4356-6461
MoTrPac Study Group	Christopher A.	Jin	Department of Genetics, Stanford University, Stanford, CA	cajin@stanford.edu	0000-0001-7340-5023
MoTrPac Study Group	Maureen T.	Kachman	University of Michigan, Department of Internal Medicine	mkachman@med.umich.edu	0000-0002-9996-8446
MoTrPac Study Group	Hasmik	Keshishian	THE BROAD INSTITUTE INC-	hasmik@broadinstitute.org
MoTrPac Study Group	William E.	Kraus	Duke University School of Medicine	william.kraus@duke.edu	0000-0003-1930-9684
MoTrPac Study Group	Ian	Lanza	The Mayo Clinic	Lanza.Ian@mayo.edu
MoTrPac Study Group	Bridget	Lester	Ball State University	belester@bsu.edu
MoTrPac Study Group	Jun Z.	Li	University of Michigan	junzli@umich.edu
MoTrPac Study Group	Malene E.	Lindholm	Stanford University	malenel@stanford.edu	0000-0002-5763-7833
MoTrPac Study Group	Ana K.	Lira	University of Iowa, Carver College of Medicine, Department of Internal Medicine	ana-lira@uiowa.edu
MoTrPac Study Group	Xueyun	Liu	Emory University	xueyun.liu@emory.edu	0000-0002-0985-5705
MoTrPac Study Group	Kristal M.	Maner-Smith	Emory University	kristal.m.maner-smith@emory.edu	0000-0002-2274-4284
MoTrPac Study Group	Gina	Many	Pacific Northwest National Laboratory	ginamany@gmail.com	0000-0003-4779-1690
MoTrPac Study Group	Sandy	May	Larner College of Medicine at the University of Vermont	sandra.thompson@med.uvm.edu
MoTrPac Study Group	Matthew R.	Monroe	Pacific Northwest National Lab	Matthew.Monroe@pnnl.gov	0000-0002-1210-7169
MoTrPac Study Group	Stephen	Montgomery	Department of Pathology, Stanford University, Stanford, CA	smontgom@stanford.edu
MoTrPac Study Group	Ronald J.	Moore	Pacific Northwest National Lab	Ronald.Moore@pnnl.gov	0000-0003-2806-2855
MoTrPac Study Group	Samuel G.	Moore	Georgia Institute of Technology	smoore83@gatech.edu
MoTrPac Study Group	Michael	Muehlbauer	Duke University	michael.muehlbauer@duke.edu
MoTrPac Study Group	Daniel	Nachun	Department of Pathology, Stanford University, Stanford, CA	dnachun@stanford.edu
MoTrPac Study Group	K Sreekumaran	Nair	The Mayo Clinic	nair@mayo.edu
MoTrPac Study Group	Venugopalan D.	Nair	Department of Neurology, Center for Advanced Research on Diagnostic Assays, Icahn School of Mecine at Mount Sinai, New York, NY	venugopalan.nair@mountsinai.org	0000-0002-8231-6230
MoTrPac Study Group	Archana	Natarajan Raja	Stanford University	araja7@stanford.edu	0000-0001-7079-9872
MoTrPac Study Group	Michael D	Nestor	Pacific Northwest National Laboratory	mdnest01@gmail.com
MoTrPac Study Group	Christopher	Newgard	Duke University School of Medicine	chris.newgard@duke.edu
MoTrPac Study Group	Pasquale	Nigro	Section on Integrative Physiology and Metabolism, Joslin Diabetes Center, Harvard Medical School, Boston, MA	Pasquale.Nigro@joslin.harvard.edu	0000-0002-2918-8356
MoTrPac Study Group	German	Nudelman	Icahn School of Medicine at Mount Sinai	german.nudelman@mssm.edu
MoTrPac Study Group	Eric A.	Ortlund	Emory University	eortlun@emory.edu	0000-0001-8825-3029
MoTrPac Study Group	Vladislav A.	Petyuk	Pacific Northwest National Lab	vladislav.petyuk@pnnl.gov	0000-0003-4076-151X
MoTrPac Study Group	Paul D.	Piehowski	Pacific Northwest National Lab	Paul.Piehowski@pnnl.gov	0000-0001-5108-2227
MoTrPac Study Group	Hanna	Pincas	Icahn School of Medicine at Mount Sinai	hanna.pincas@mssm.edu
MoTrPac Study Group	Wei-Jun	Qian	Pacific Northwest National Lab	weijun.qian@pnnl.gov	0000-0002-5393-2827
MoTrPac Study Group	Alexander (Sasha)	Raskind	BRCF Metabolomics Core, University of Michigan	araskind@med.umich.edu	0000-0002-9021-3055
MoTrPac Study Group	Blake B.	Rasmussen	University of Texas Medical Branch	blrasmus@utmb.edu	0000-0001-7854-5375
MoTrPac Study Group	Jessica L.	Rooney	Larner College of Medicine at The University of Vermont, Burlington, VT	jessica.lanzer@med.uvm.edu
MoTrPac Study Group	Scott	Rushing	Wake Forest University School of Medicine	srushing@wakehealth.edu
MoTrPac Study Group	Tyler J.	Sagendorf	Pacific Northwest National Laboratory	tyler.sagendorf@pnnl.gov	0000-0003-1552-4870
MoTrPac Study Group	Mihir	Samdarshi	Bioinformatics Center (BIC) - Stanford University	msamdars@stanford.edu	0000-0002-2316-453X
MoTrPac Study Group	James A.	Sanford	Pacific Northwest National Laboratory	james.sanford@pnnl.gov	0000-0001-7901-5579
MoTrPac Study Group	Simon	Schenk	Department of Orthopaedic Surgery, School of Medicine, University of California, San Diego, La Jolla, CA	sschenk@mail.ucsd.edu	0000-0002-8224-3203
MoTrPac Study Group	Stuart C.	Sealfon	Icahn School of Medicine at Mount Sinai	stuart.sealfon@mssm.edu	0000-0001-5791-1217
MoTrPac Study Group	Kevin S.	Smith	Department of Pathology, Stanford University	kssmith@stanford.edu	0000-0003-2432-1928
MoTrPac Study Group	Gregory R.	Smith	Icahn School of Medicine at Mount Sinai	gregory.smith@mssm.edu	0000-0003-0112-6134
MoTrPac Study Group	Michael	Snyder	Department of Genetics, Stanford University, Stanford, CA	mpsnyder@stanford.edu	0000-0003-0784-7987
MoTrPac Study Group	Lauren M.	Sparks	AdventHealth Translational Research Institute	Lauren.Sparks@adventhealth.com	0000-0002-8724-6016
MoTrPac Study Group	Cynthia L.	Stowe	Wake Forest University School of Medicine	cstowe@wakehealth.edu	0000-0002-1887-3294
MoTrPac Study Group	Jennifer W	Talton	Wake Forest University School of Medicine	jtalton@wakehealth.edu
MoTrPac Study Group	Christopher	Teng	Stanford University	cteng585@stanford.edu	0000-0002-5791-5186
MoTrPac Study Group	Anna	Thalacker-Mercer	The University of Alabama at Birmingham	athalack@uab.edu
MoTrPac Study Group	Russell	Tracy	Larner College of Medicine at the University of Vermont	Russell.Tracy@uvm.edu
MoTrPac Study Group	Todd A.	Trappe	Ball State University	ttrappe@bsu.edu	0000-0002-0609-5632
MoTrPac Study Group	Maria	Vamvini	Section on Integrative Physiology and Metabolism, Joslin Diabetes Center, Harvard Medical School, Boston, MA	Maria.Vamvini@joslin.harvard.edu
MoTrPac Study Group	Mital	Vasoya	Icahn School of Medicine at Mount Sinai	mital.vasoya@mssm.edu
MoTrPac Study Group	Nikolai G.	Vetr	Department of Pathology, Stanford University, Stanford, CA	nikgvetr@stanford.edu	0000-0002-5690-731X
MoTrPac Study Group	Elena	Volpi	University of Texas Medical Branch	evolpi@utmb.edu	0000-0001-8776-0384
MoTrPac Study Group	Michael P.	Walkup	Wake Forest University School of Medicine	mwalkup@wakehealth.edu
MoTrPac Study Group	Martin J.	Walsh	Icahn School of Medicine at Mount Sinai	martin.walsh@mssm.edu	0000-0001-8339-8285
MoTrPac Study Group	Matthew T.	Wheeler	Stanford University	wheelerm@stanford.edu	0000-0001-8721-3022
MoTrPac Study Group	Katie	Whytock	AdventHealth Translational Research Institute for Metabolism and Diabetes	katie.whytock@adventhealth.com
MoTrPac Study Group	Si	Wu	Stanford University	siwu@stanford.edu
MoTrPac Study Group	Elena	Zaslavsky	Icahn School of Medicine at Mount Sinai	elena.zaslavsky@mssm.edu	0000-0002-4828-7771
MoTrPac Study Group	Navid	Zebarjadi	Stanford University	navid.zebarjadi@gmail.com
MoTrPac Study Group	Tiantian	Zhang	Emory University	tiantian.zhang@emory.edu	0000-0002-6672-0292
MoTrPac Study Group	Bingqing	Zhao	Department of Genetics, Stanford University, Stanford, CA	bqzhao@stanford.edu	0000-0001-5000-7436
MoTrPac Study Group	Jimmy	Zhen	Stanford University	jzhen@stanford.edu	0000-0001-5243-225X
